# Isolation of bioconcrete-producing bacteria for urea-free marine applications

**DOI:** 10.64898/2026.06.26.734652

**Authors:** Jennifer Bracewell, Farzana Nishat, Warda Ashraf, Kelli Palmer

## Abstract

Concrete repair and replacement have significant environmental and economic costs. Bacteria can form bioconcrete via microbially-induced carbonate precipitation (MICP). Bioconcrete-forming bacteria can be incorporated into concrete at mixing and heal cracks where and when they occur. Bioconcrete formation is a byproduct of alterations to the local environment occurring during normal metabolic activities of bacteria. Bacteria thus “make” bioconcrete by different metabolic mechanisms, and the environment plays a substantial role in the yield and physical properties of bioconcrete produced by a given bacterium. The ureolytic bacterium *Sporosarcina pasteurii* is a commonly used organism for MICP, but it requires urea supplementation and generates nitrogenous waste. The marine environment is understudied for bioconcrete applications, yet self-healing structures are needed in this environment, wherein urea and nitrogenous waste would be detrimental to native biota. Here, we assessed *S. pasteurii* bioconcrete production under marine-like media conditions with urea and calcium supplementation. *S. pasteurii* generated higher bioconcrete yields in these media compared to standard medium. We then designed an enrichment protocol to isolate and characterize non-urea-requiring bioconcrete-forming bacteria from Atlantic seawater. We identified isolates from the *Sulflitobacter*, *Marinobacter*, and *Bacillus* genera, two of which yielded higher bioconcrete in seawater-mimicking media compared to model non-ureolytic bacteria. Scanning electron microscopy/energy dispersive spectroscopy and Fourier transform infrared spectroscopy revealed distinct chemical and structural features of bioconcrete produced by bacteria in seawater-mimicking medium. Overall, our work establishes a pipeline for the isolation and characterization of novel bioconcrete-forming bacteria from marine samples, with application to marine self-healing materials.

**Importance:** Bacteria can stimulate the formation of calcium carbonate, referred to as bioconcrete, around their cells. Bioconcrete can be applied towards the sustainable healing of cracks in concrete structures. However, the specific chemical composition of the concrete and the environment the concrete is placed in limit the usefulness and applicability of individual bacterial species towards bioconcrete formation. Here, we focused on the marine environment, which has been less studied in the bioconcrete field relative to the terrestrial environment. We used marine-mimicking growth media to evaluate bioconcrete formation by model bacteria previously used by bioconcrete researchers as well as to isolate novel bioconcrete-forming bacteria from Atlantic seawater. Further, we used analytical chemistry and microscopy techniques to characterize the similarities and differences among the bioconcrete produced by the bacteria. Overall, we provide a framework for the isolation and characterization of bioconcrete-forming bacteria for application to sustainable infrastructure in the marine environment.
