## Supplementary material for "Isolation of bioconcrete-producing bacteria for urea-free marine applications": Dataset S1

### Sheet: Sporo literature vs revised LB
S. pasteurii		Literature protocol					**Revised protocol
bioconcrete in mg from 15mL culture	day 15/16	57.7	45.9	44.7		day 16	87.2	88.1	89
pH		9.5	9.5	9.5			8	8	8
CFU/mL		5900000	167000	1330000			1.43333e+06	5800000	6.43333e+06
bioconcrete in mg from 15mL culture	day 5/6	40.3	43.6	60.8		day 6	77.5	84.9	87.8
pH		10+	7	10			9	9	9
CFU/mL		447000	13300	>333333.3333333333			300000	2.46667e+06	596667
bioconcrete in mg from 15mL culture	day 1/2	52.3	65.2	42.1		day 1	85.6	87	87.7
pH		8.7	9	9.3			8	8	8
CFU/mL		6000000	467000	1600000			576667	816667	650000
							**same data as S. pasteurii different media data

### Sheet: Sporo LB vs ASM vs ARM
S. pasteurii		**LBCaU				*ASMCaU				ARMCaU
bioconcrete in mg from 15mL culture	day 16	87.2	88.1	89		113.7	116.7	114		112.4	111.1	111.7
pH		8	8	8		8	8	8		8	8	8
CFU/mL		1.43333e+06	5800000	6.43333e+06		30000	160000	720000		10000	150000	30000
bioconcrete in mg from 15mL culture	day 6	77.5	84.9	87.8		117.7	108.9	131		115	117.8	115.8
pH		9	9	9		8	8	8		8	8	8
CFU/mL		300000	2.46667e+06	596667		>333333.3333333333	>333333.3333333333	>333333.3333333333		>33333.33333333333	6666.67	>33333.33333333333
bioconcrete in mg from 15mL culture	day 1	85.6	87	87.7		104	88.2	104		109.3	101.4	106.6
pH		8	8	8		8	8	8		8	8	8
CFU/mL		576667	816667	650000		233333	800000	133333		>33333.33333333333	13333.3	10000
		**same as in literature vs revised protocol data				*same as in all bacteria data

### Sheet: All bacteria ASM
		*S. pasteurii				Ahb. pseudofirmus				B. toyonensis				M. sp. SBS5				S. sp. SBS6				B. sp. SBS7
bioconcrete in mg from 15mL culture	day 16	113.7	116.7	114		47.5	46.8	43.6		16.1	20.3	23.9		84.2	84.8333	69.5		51.4	44.4	15.6		89.5	76.5333	56.5
pH		8	8	8		7 to 8	7 to 8	7 to 8		7 to 8	7 to 8	7 to 8		7 to 8	8	7		7 to 8	8	7		7 to 8	8	7
CFU/mL		30000	160000	720000		43333.3	>333333.33333333333	26666.7		833333	33333.3	533333		>333333.3333333333	>3333333.333333333	>33333333.33333333		133333	2000000	200000		7000000	3.66667e+07	1.26667e+07
bioconcrete in mg from 15mL culture	day 6	117.7	108.9	131						9.2	14.2	5
pH		8	8	8						7	7	7
CFU/mL		>333333.3333333333	>333333.3333333333	>333333.3333333333						666667	6000000	5000000
bioconcrete in mg from 15mL culture	day 1	104	88.2	104
pH		8	8	8
CFU/mL		233333	800000	133333
		*same as in S. pasteurii different media data

### Sheet: All SEM-EDS
bp_2	#VALUE!			bt_2	#VALUE!			sbs5_1	#VALUE!			sbs6_1	#VALUE!			sbs7_1	#VALUE!			ss_2	#VALUE!
	Map Sum Spectrum				Map Sum Spectrum				Map Sum Spectrum				Map Sum Spectrum				Map Sum Spectrum			Map Sum Spectrum
Element	Weight %	σ		Element	Weight %	σ		Element	Weight %	σ		Element	Weight %	σ		Element	Weight %	σ		Element	Weight %	σ
C	54	0.3		C	42.2	0.4		C	64.7	0.4		C	50.5	0.6		C	57.4	0.4		C	51.4	0.3
O	30.6	0.3		Ca	30.8	0.5		O	24.7	0.3		O	29	0.4		O	28.7	0.3		O	30.6	0.2
Ca	14.8	0.3		O	26	0.3		Ca	9.9	0.5		Ca	18.8	0.8		Ca	13.5	0.4		Ca	13.8	0.3
P	0.4	0.1		P	0.6	0.1		P	0.3	0.1		Ir	1.4	0.4		Mg	0.3	0.1		Mg	3.7	0.1
Mg	0.2	0.1		Mg	0.4	0.1		Mg	0.3	0.1		Mg	0.3	0.1		Na	0.2	0.1		P	0.3	0.1
																				Na	0.2	0
all images and eds taken on 6/26/25
ss is same bioconcrete sample as other sem image in paper of ss just taken this day instead
Sporo figure
#VALUE!				#VALUE!				#VALUE!				#VALUE!				#VALUE!
10S16				11S16				10S1				21SS16				10RS16
	Map Sum Spectrum				Map Sum Spectrum				Map Sum Spectrum				Map Sum Spectrum				Map Sum Spectrum
Element	Weight %	σ		Element	Weight %	σ		Element	Weight %	σ		Element	Weight %	σ		Element	Weight %	σ
Ca	43.9	0.5		O	44	0.6		O	42	0.5		O	43.3	0.5		O	46.3	0.5
O	42.5	0.6		Ca	40.9	0.6		Ca	35.8	0.4		Ca	27	0.4		Ca	35	0.4
C	12.6	0.4		C	14.2	0.5		C	21.3	0.4		C	24.9	0.5		C	15	0.4
P	0.7	0.1		P	0.9	0.1		P	0.9	0.1		Mg	4.4	0.1		Mg	2.9	0.1
Na	0.3	0.1										P	0.4	0.1		P	0.6	0.1
																Na	0.3	0.1
these sem taken 5/22/24
